# Sex-biased gene expression at single-cell resolution: Cause and consequence of sexual dimorphism

**DOI:** 10.1101/2022.11.08.515642

**Authors:** Iulia Darolti, Judith E. Mank

## Abstract

Gene expression differences between males and females are thought to be key for the evolution of sexual dimorphism, and sex-biased genes are often used to study the molecular footprint of sex-specific selection. However, gene expression is often measured from complex aggregations of diverse cell types, making it difficult to distinguish between sex differences in expression that are due to regulatory rewiring within similar cell types and those that are simply a consequence of developmental differences in cell type abundance. To determine the role of regulatory versus developmental differences underlying sex-biased gene expression, we use single-cell transcriptomic data from multiple somatic and reproductive tissues of male and female guppies, a species which exhibits extensive phenotypic sexual dimorphism. Our analysis of gene expression at single-cell resolution demonstrates that non-isometric scaling between the cell populations within each tissue and heterogeneity in cell type abundance between the sexes can influence inferred patterns of sex-biased gene expression by increasing both the false-positive and false-negative rates. Moreover, we show that at the bulk level, the subset of sex-biased genes that are the product of sex differences in cell type abundance can significantly confound patterns of coding-sequence evolution. Taken together, our results offer a unique insight into the evolution of sex-biased gene expression and highlight the power of single-cell RNA-sequencing in disentangling between genes that are a cause as opposed to a consequence of sexual dimorphism.
