## Supplementary Table 3 for "Sex-biased gene expression at single-cell resolution: Cause and consequence of sexual dimorphism"

### Sheet: skin
Table S4. Median rate of divergence for different gene categories of the skin tissue. Comparisons between the unbiased gene category and each of the sex-biased gene cateogires is based on 1,000 replicates permutation tests. Significant differences (<0.05) are highlighted in bold.
Category	Number of genes	dNdS (95% CI)	dN (95% CI)	dS (95% CI)
Unbiased	6451	0.1250 (0.1217 - 0.1283)	0.0096 (0.0093 - 0.0099)	0.0767 (0.0757 - 0.0780)
Male-biased bulk level all	25	0.1285 (0.0964 - 0.1693)	0.0101 (0.0074 - 0.0135)	0.0784 (0.0676 - 0.0948)
Female-biased bulk level all	53	0.1673 (0.1155 - 0.2435)	0.0129 (0.0082 - 0.0194)	0.0762 (0.0668 - 0.0869)
Male-biased bulk level only	8	0.1432 (0.0767 - 0.2376)	0.0107 (0.0058 - 0.0192)	0.0759 (0.0624 - 0.0901)
Female-biased bulk level only	25	0.1334 (0.0927 - 0.1767)	0.0096 (0.0060 - 0.0145)	0.0719 (0.0594 - 0.0912)
Male-biased bulk & cell level	17	0.1195 (0.0887 - 0.1586)	0.0096 (0.0070 - 0.0128)	0.0793 (0.0646 - 0.1038)
Female-biased bulk & cell level	28	0.1918 (0.1060 - 0.3084)	0.0153 (0.0081 - 0.0259)	0.0798 (0.0687 - 0.0899)
Male-biased cell level only	52	0.1024 (0.0776-0.1380)	0.0085 (0.0064 - 0.0120)	0.0838 (0.0699 - 0.0987)
Female-biased cell level only	87	0.1152 (0.0895 - 0.1471)	0.0093 (0.0074 - 0.0118)	0.0812 (0.0753 - 0.0881)

### Sheet: heart
Table S4. Median rate of divergence for different gene categories of the heart tissue. Comparisons between the unbiased gene category and each of the sex-biased gene cateogires is based on 1,000 replicates permutation tests. Significant differences (<0.05) are highlighted in bold.
Category	Number of genes	dNdS (95% CI)	dN (95% CI)	dS (95% CI)
Unbiased	6814	0.1230 (0.1199 - 0.1263)	0.0094 (0.0092 - 0.0097)	0.0765 (0.0755 - 0.0776)
Male-biased bulk level all	51	0.1102 (0.0750 - 0.1589)	0.0082 (0.0056 - 0.0121)	0.0743 (0.0667 - 0.0842
Female-biased bulk level all	22	0.1234 (0.0748 - 0.1814)	0.0088 (0.0053 - 0.0125)	0.0704 (0.0602 - 0.0809)
Male-biased bulk level only	22	0.1224 (0.0707 - 0.2006)	0.0094 (0.0053 - 0.0160)	0.0765 (0.0657 - 0.0953)
Female-biased bulk level only	14	0.1679 (0.1077 - 0.2341)	0.0109 (0.0065 - 0.0152)	0.0653 (0.0530 - 0.0766)
Male-biased bulk & cell level	29	0.0902 (0.0592 - 0.1410)	0.0064 (0.0042 - 0.0099)	0.0714 (0.0625 - 0.0805)
Female-biased bulk & cell level	8	0.0203 (0.0080 - 0.0320)	0.0018 (0.0007 - 0.0027)	0.0873 (0.0745 - 0.1043)
Male-biased cell level only	114	0.1286 (0.1064 - 0.1551)	0.0098 (0.0082 - 0.0121)	0.0766 (0.0714 - 0.0822)
Female-biased cell level only	46	0.0904 (0.0667 - 0.1222)	0.0075 (0.0057 - 0.0097)	0.0821 (0.0744 - 0.0901)

### Sheet: liver
Table S4. Median rate of divergence for different gene categories of the liver tissue. Comparisons between the unbiased gene category and each of the sex-biased gene cateogires is based on 1,000 replicates permutation tests. Significant differences (<0.05) are highlighted in bold.
Category	Number of genes	dNdS (95% CI)	dN (95% CI)	dS (95% CI)
Unbiased	7757	0.1296 (0.1266 - 0.1325)	0.0099 (0.0097 - 0.0102)	0.0767 (0.0759 - 0.0778)
Male-biased bulk level all	108	0.2321 (0.1837 - 0.2932)	0.0189 (0.0151 - 0.0239)	0.0817 (0.0755 - 0.0879)
Female-biased bulk level all	77	0.2279 (0.1658 - 0.3092)	0.0159 (0.0113 - 0.0220)	0.0702 (0.0646 - 0.0769)
Male-biased bulk level only	56	0.1661 (0.1223 - 0.2263)	0.0139 (0.0098 - 0.0192)	0.0833 (0.0752 - 0.0919)
Female-biased bulk level only	51	0.1579 (0.1241 - 0.1960)	0.0108 (0.0083 - 0.0139)	0.0687 (0.0614 - 0.0777)
Male-biased bulk & cell level	52	0.3079 (0.2198 - 0.4366)	0.0247 (0.0180 - 0.0339)	0.0799 (0.0712 - 0.0898)
Female-biased bulk & cell level	26	0.3473 (0.1811 - 0.5235)	0.0254 (0.0124 - 0.0396)	0.0732 (0.0655 - 0.0814)
Male-biased cell level only	35	0.1721 (0.0121 - 0.2364)	0.0136 (0.0092 - 0.0189)	0.0785 (0.0719 - 0.0875)
Female-biased cell level only	63	0.1402 (0.1181 - 0.1653)	0.0098 (0.0081 - 0.0119)	0.0700 (0.0642 - 0.0764)

### Sheet: gonad
Table S4. Median rate of divergence for different gene categories of the gonad tissue. Comparisons between the unbiased gene category and each of the sex-biased gene cateogires is based on 1,000 replicates permutation tests. Significant differences (<0.05) are highlighted in bold.
Category	Number of genes	dNdS (95% CI)	dN (95% CI)	dS (95% CI)
Unbiased	1403	0.1240 (0.1178 - 0.1306)	0.0097 (0.0092 - 0.0102)	0.0777 (0.0764 - 0.0795)
Male-biased bulk level all	2955	0.1452 (0.1394 - 0.1515)	0.0111 (0.0107 - 0.0116)	0.0766 (0.0750 - 0.0789)
Female-biased bulk level all	3551	0.1265 (0.1220 - 0.1313)	0.0097 (0.0094 - 0.0100)	0.0767 (0.0758 - 0.0776)
Male-biased bulk level only	385	0.1132 (0.0997 - 0.1288)	0.0093 (0.0083 - 0.0105)	0.0822 (0.0748 - 0.0961)
Female-biased bulk level only	869	0.1391 (0.1300 - 0.1493)	0.0109 (0.0101 - 0.0118)	0.0781 (0.0761 - 0.0801)
Male-biased bulk & cell level	2570	0.1518 (0.1459 - 0.1587)	0.0115 (0.0110 - 0.0119)	0.0755 (0.0745 - 0.0766)
Female-biased bulk & cell level	2682	0.1232 (0.1182 - 0.1278)	0.0093 (0.0090 - 0.0098)	0.0763 (0.0752 - 0.0774)
Male-biased cell level only	769	0.1225 (0.1132 - 0.1327)	0.0091 (0.0084 - 0.0098)	0.7450 (0.0720 - 0.0767)
Female-biased cell level only	664	0.1079 (0.0997 - 0.1172)	0.0082 (0.0076 - 0.0089)	0.0758 (0.0733 - 0.0782)
